# AlphaFold-Multimer reveals diverse cyclin-CDK substrate docking interactions

**DOI:** 10.64898/2026.06.29.735189

**Authors:** Sarah Willich, Nitin Kapadia, Paul Nurse

## Abstract

Cyclin-dependent kinases (CDKs) control eukaryotic cell-cycle progression by phosphorylating specific substrates with substrate recognition often involving cyclin-specific docking interactions. However, in minimal cell cycle control systems driven by a single cyclin-CDK complex, how docking interactions contribute to the differential timing of substrate phosphorylation remains unclear. Here, we used AlphaFold-Multimer to systematically predict interactions between the fission yeast mitotic cyclin-CDK fusion Cdc13-L-Cdc2 and its known *in vivo* CDK substrates. We found that many substrates are predicted to interact with the cyclin hydrophobic patch, and have identified a previously uncharacterised docking motif, [FVIPWGLAM](x)xER[LMV] (ERL motif), with features consistent with an atypical RxL motif. We show that ERL motifs can functionally substitute for canonical RxL motifs to promote phosphorylation of a model CDK substrate by Cdc13-Cdc2, while the S-phase cyclin-CDK Cig2-Cdc2 was found to preferentially phosphorylate substrates containing canonical RxL motifs. Finally, we investigated whether Cdc13-L-Cdc2 is predicted to preferentially bind DNA replication substrates over mitotic substrates but found no evidence of differential binding. These results reveal diversity in cyclin-CDK substrate recognition beyond established docking motifs.
