## Supplemental Table 1 for "AlphaFold-Multimer reveals diverse cyclin-CDK substrate docking interactions"

### Sheet: Sheet1
Residue numbers and region of Cdc13-L-Cdc2	Cell Cycle Dynamics as described in Swaffer et al. (2016)	Protein
1-23 - Disordered N-terminus	Late	Bqt4,Epe1
192-196	Early	Orc2
192-196	Late	Vts1
229-253 - Hydrophobic patch	Early	Drc1, Sld3, Snt1
229-253 - Hydrophobic patch	Mid	Lem2, Mcm10, Sgo2
229-253 - Hydrophobic patch	Late	Ask1, Bqt4, Bun107, Byr4, Sup35, Mac1, Nup60, Pib2, Ppk30, Spo12, Tam10, Q09762, Inp53, O94274
229-253 - Hydrophobic patch	Unknown	Pal1, Pyp1, Spt2, Tea4, O14273, O74463, Bbc1
270-281	Early	Drc1, Snt1
270-281	Mid	Lem2, Mcm10, Sgo2
270-281	Late	Ask1, Bqt4, Mac1, Mvp1, Nup60, Pib2, Ppk30, Spo12, Q09762, Inp53, Q9P6R3
270-281	Unknown	Eaf7, Pal1, Pyp1, Spt2, O14273, Bbc1, O74463
295-310	Early	Drc1, Snt1
295-310	Mid	Lem2, Mcm10, Sgo2
295-310	Late	Ask1, Bqt4, Byr4, Mac1, Nrm1, Pib2, Ppk30, Spo12, Tam10, Q09762, Mtl2, O94274
295-310	Unknown	Pal1, Pyp1, Spt2, O14273, O74463
318-322	Unknown	Pal1
341-358 - Phospho-binding pocket	Early	Orc2
341-358 - Phospho-binding pocket	Late	Ies2, Nup40, Sfr1, Mtl2
341-358 - Phospho-binding pocket	Unknown	Pal1
388-415	Late	Mtl2
388-415	Unknown	Pal1
426-427	Late	Q09762
437-490	Early	Orc2
437-490	Late	Ies2, Nup40, Sfr1, Q9P6R3
437-490	Unknown	Pal1
544	Late	Nrm1
635	Late	Cdc25
652	Late	Nrm1
661-679 - T-loop	Late	Bir1, Nrm1, Pre6, Mtl2
708-721 - Suc1 binding site	Late	Ase1, Bir1, Cdc25, Nrm1, Ppc89, Pre6
732-747 - Suc1 binding site	Early	Sld3
732-747 - Suc1 binding site	Late	Ase1, Bir1, Cdc25, Nrm1, Ppc89, Vts1
