## Supplemental Table 2 for "AlphaFold-Multimer reveals diverse cyclin-CDK substrate docking interactions"

InstanceId	ProteinAcc	ProteinName	GeneName	Hit	SeqStart	SeqStop	IUPred	Anchor	SA	pLDDT	Accessibility	pLDDT_raw	Accessibility_raw	SS_alphafold	AF_SS_classification	Conservation qfo (score)	Conservation qfo (var)	Conservation_WCS_qfo (avg)	Conservation fungi (score)	Conservation fungi (var)	Conservation_WCS_fungi (avg)	Domain	Motif	Modification	Structure	SNP	Mutagenesis	Region	Topology	SecondaryStructure	Isoform	Switch	Other	Warnings
1	G2TRK1	Uncharacterized protein C17A5.19	SPAC17A5.19	kknLEVERLekl	65	70	0.364	-1	-1	0.103	0.553	91.908	0.479	HHHHHH		1	1	-1	1	1	-1													Surface accessibility:47.87%
2	O13602	Probable 37S ribosomal protein S28, mitochondrial	mrps28	rlhPLAERLerm	160	165	0.401	-1	-1	0.323	0.591	75.018	0.514	HHHHHH		0.853574626	0.118157932	0.056912911	0.619231835	0.159194994	0.154829244
3	O13652	Protein sfi1	sfi1	adqFYNERLmrs	684	689	0.055	-1	-1	0.182	0.573	79.772	0.588	HHHHHH		1	1	-1	1	0	0	Sfi1|PF08457|203|767|0												Domain (Pfam):Sfi1
4	O13695	Uncharacterized serine-rich protein C11G7.01	SPAC11G7.01	skrIKAERMqev	276	281	0.656	-1	-1	0.172	0.615	81.752	0.565	HHHHHH		1	1	-1	0.195921433	0.340462002	0.477661526
5	O13712	Meiotically up-regulated gene 61 protein	mug61	vkvWDSERLakn	821	826	0.071	-1	-1	0.123	0.439	76.19	0.65	EE-TT-		1	1	-1	0.977422228	0.045874943	0.028040508	MSC|PF09402|467|837|0												Domain (Pfam):MSC
6	O13734	Shugoshin-2	sgo2	elqLENERLlse	40	45	0.326	-1	-1	0.016	0.521	98.468	0.514	HHHHHH		1	1	-1	0.222616926	0.279764935	0.592848962	Shugoshin_N|PF07558|13|57|0						coiled-coil region|28|87|0						Domain (Pfam):Shugoshin_N
7	O13740	Mei4-dependent protein 1	mde1	lvyVQGERLile	104	109	0.176	-1	-1	0.662	0.467	36.538	0.508	-TT--E		1	1	-1	1	1	-1													Localisation:Secreted
8	O13747	RING finger protein ETP1 homolog	SPAC16E8.13	tcvVCLERMdss	210	215	0.032	-1	-1	0.319	0.414	70.805	0.288	TT--B-		0.022385129	0.056819465	0.81795665	0.040966126	0.018168581	0.955586859	zf-RING_2|PF13639|206|248|0												Surface accessibility:28.84%;Domain (Pfam):zf-RING_2
9	O13759	RNA-binding post-transcriptional regulator csx1	csx1	lvsPTLERLvap	55	60	0.323	-1	-1	0.607	0.882	40.003	0.879	------		0.900434682	0.116328701	0.024063406	0.638547987	0.218246709	0.097482314			Phosphorylation|MAPK sty1||Phosphoserine|O13759|54|54|-1
10	O13765	Lariat debranching enzyme	dbr1	lnePSQERLpve	275	280	0.749	-1	-1	0.705	0.768	28.012	0.822	------		0.690192065	0.085312147	0.03975128	0.225781314	0.240580954	0.154629964
11	O13773	UBA domain-containing protein 7	ucp7	nikVKSERLqhv	574	579	0.602	-1	-1	0.307	0.659	68.722	0.557	HHHHHH		0.096462479	0.350466672	0.247700913	0.415463856	0.229641581	0.202530258
12	O13794	Endoribonuclease ysh1	ysh1	ylpFKGERLvra	464	469	0.093	-1	0.48154057	0.122	0.426	73.813	0.511	------		0.237168709	0.272228952	0.262256296	0.420277569	0.271464395	0.356871208
13	O13824	Nonsense-mediated mRNA decay protein 2	upf2	arnALTERLqai	868	873	0.409	-1	-1	0.303	0.49	82.638	0.285	HHHHHH		0.181234373	0.267719123	0.25232549	0.164584494	0.240166543	0.330316409													Surface accessibility:28.48%
14	O13892	Uncharacterized protein C20G4.08	SPAC20G4.08	vsaANLERLlms	130	135	0.711	-1	-1	0.672	0.82	39.087	0.631	HHHHHH		0.766441786	0.162746726	0.080644512	0.723272934	0.113980585	0.135270713
15	O13898	Dolichyl-phosphate-mannose--protein mannosyltransferase 1	ogm1	aasVEAERLame	823	828	0.603	-1	-1	0.653	0.844	37.52	0.76	STTSST		0.01585887	0.258855249	0.091370726	0.112371767	0.271194237	0.14244051
16	O13936	Transcription elongation factor spt5	spt5	lqsVDAERLaee	202	207	0.541	-1	-1	0.312	0.662	72.87	0.588	HHHHHH		0.817437146	0.200739707	0.177037906	0.804576164	0.218978777	0.307720556	Spt5_N|PF11942|146|235|0												Domain (Pfam):Spt5_N
17	O13952	Inner kinetochore subunit cnl2	cnl2	redPLIERLyey	39	44	0.29	-1	-1	0.127	0.472	88.548	0.484	HHHHHH		1	1	-1	0.174221527	0.380975026	0.439815932	Cnl2_NKP2|PF09447|4|68|0												Surface accessibility:48.4%;Domain (Pfam):Cnl2_NKP2
18	O14066	Increased rDNA silencing protein 4 homolog	SPAC1687.09	ipnPAMERLkng	321	326	0.626	-1	-1	0.606	0.805	40.093	0.601	------		0.920493245	0.007578952	0	0.396100819	0.277123515	0.138294665
19	O14086	DNA-directed RNA polymerase I subunit rpa49	rpa49	sliGRTERVqfe	69	74	0.541	-1	0.349499489	0.272	0.466	87.068	0.46	EE-SSE		0.159719725	0.162766882	0.288410577	0.605683558	0.232564686	0.171315375	RNA_pol_I_A49|PF06870|47|423|0												Surface accessibility:46.05%;Domain (Pfam):RNA_pol_I_A49
20	O14157	Myosin type-2 heavy chain 2	myo3	eltITKERVlql	864	869	0.342	-1	0.322594902	0.403	0.454	59.817	0.531	HHHHHH		0.942869865	0.075070571	0.058765053	0.958782336	0.082392254	0.044185903							coiled-coil region|829|2104|0
21	O14157	Myosin type-2 heavy chain 2	myo3	rveVVHERLssl	899	904	0.389	-1	0.378327133	0.38	0.496	61.002	0.511	HHHHHH		0.319764899	0.223079432	0.221064155	0.068207298	0.329706732	0.361907437							coiled-coil region|829|2104|0
22	O14164	Eukaryotic translation initiation factor 3 subunit C	nip1	hgaIIFERVein	849	854	0.171	-1	0.474616654	0.182	0.463	77.708	0.409	EEE---		0.802299186	0.180751222	0.226673451	0.799904584	0.190999932	0.280545138	PCI|PF01399|723|853|0;PCI|O14164|681|856|0												Surface accessibility:40.91%;Domain (Pfam):PCI
23	O14322	Meiotically up-regulated gene 100 protein, mitochondrial	mug100	fllGDSERVnlc	84	89	0.007	-1	-1	0.636	0.492	35.31	0.625	---HHH		1	1	-1	1	1	-1
24	O14338	Uncharacterized serine-rich protein C2F12.03c	SPBC2F12.03c	nghLQGERVlfr	847	852	0.617	-1	-1	0.721	0.87	27.653	0.869	------		1	1	-1	1	1	-1
25	O14341	54S ribosomal protein L35, mitochondrial	SPBC2F12.10	etsPEIERLqvl	60	65	0.415	-1	-1	0.085	0.425	92.367	0.435	HHHHHH		0.01185126	0.332048295	0.385005775	0.028879862	0.327620771	0.423113595													Surface accessibility:43.52%
26	O14350	Swi1-interacting protein swi3	swi3	lakFDEERLise	52	57	0.444	-1	-1	0.24	0.519	81.942	0.324	--HHHH		0.107043529	0.350828848	0.446027519	0.144768993	0.323775089	0.5298747	Swi3|PF07962|51|133|0												Surface accessibility:32.45%;Domain (Pfam):Swi3
27	O42647	Meiotically up-regulated gene 94 protein	mug94	viaALFERLlls	67	72	0.078	-1	-1	0.591	0.471	44.602	0.238	HHHHHH		1	1	-1	1	1	-1													Surface accessibility:23.79%
28	O42709	DNA replication licensing factor mcm10	mcm10	lpkPFHERLaea	100	105	0.782	-1	-1	0.202	0.623	89.735	0.565	-HHHHH		0.956096528	0.078599159	0.048021805	0.102916397	0.242688365	0.467234655							region of interest:Interaction with dfp1-hsk1 complex|1|220|0
29	O42854	SH3 domain-containing protein C23A1.17	SPAC23A1.17	kriALRERMakm	427	432	0.863	-1	-1	0.336	0.685	82.513	0.547	HHHHHH		0.019451741	0.200247379	0.722335663	4.83E-05	0.216654384	0.545888364
30	O42874	Protein peg1	peg1	atpASRERVlpy	559	564	0.543	-1	-1	0.726	0.882	26.648	0.925	------		0.00884387	0.205630491	0.183139544	0.031489158	0.260954525	0.247332817
31	O42906	GPN-loop GTPase 1	SPBC119.15	eyvPEMERMkei	269	274	0.598	-1	-1	0.098	0.421	88.51	0.446	HHHHHH		0.335810399	0.227495433	0.323677203	0.214798586	0.257063183	0.563526913							coiled-coil region|247|290|0						Surface accessibility:44.61%
32	O42906	GPN-loop GTPase 1	SPBC119.15	lleMLTERMkq	360	365	0.549	-1	-1	0.35	0.563	59.215	0.497	HHHHHT		0.889733849	0.075207211	0.009004644	0.93307533	0.051690331	0.05075117													Surface accessibility:49.71%
33	O42962	Conserved oligomeric Golgi complex subunit 5	cog5	dpkAQAERVlis	19	24	0.324	-1	-1	0.4	0.583	63.802	0.424	HHHHHH		1	1	-1	1	1	-1	COG5|PF10392|8|139|0												Surface accessibility:42.37%;Domain (Pfam):COG5
34	O43013	Uncharacterized protein C2G2.14	SPBC2G2.14	efsILVERLksi	194	199	0.448	-1	-1	0.415	0.416	64.923	0.261	HHHHHH		1	1	-1	1	1	-1													Surface accessibility:26.11%
35	O43035	Autophagy-related protein 3	atg3	sdiASAERLkgq	120	125	0.56	-1	-1	0.578	0.839	41.852	0.738	------		0.908876587	0.124563576	0.031713809	0.632090445	0.16434841	0.183997807	Autophagy_act_C|PF03987|35|271|0						region of interest:Flexible region|83|156|0						Domain (Pfam):Autophagy_act_C
36	O43059	Cytoskeletal protein syp1	syp1	dsnAAIERVant	483	488	0.802	-1	-1	0.563	0.649	54.522	0.395	HHHHHH		0.127065922	0.341130916	0.416075845	0.013222864	0.285398976	0.517967218													Surface accessibility:39.49%
37	O43060	Eukaryotic translation initiation factor 3 subunit F	eif3f	spvGITERLads	165	170	0.17	-1	0.873655914	0.172	0.435	63.65	0.678	S-TTTT		0.401102283	0.245962026	0.29174455	0.413532287	0.219501083	0.482730293	MPN|O43060|23|165|0		Phosphorylation|||Phosphoserine|O43060|162|162|-3										Domain (Pfam):MPN
38	O43065	Probable helicase mot1	mot1	vskLEEERLstr	133	138	0.655	-1	-1	0.735	0.882	27.837	0.848	------		0.912124303	0.002815697	0	0.686657689	0.104041759	0.052745255
39	O43066	Serine/threonine-protein kinase ppk30	ppk30	rshFIRERVkql	901	906	0.55	-1	-1	0.473	0.675	65.868	0.509	HHHHHH		0.566453963	0.143356504	0.074375204	0.006271152	0.294397395	0.340635777
40	O43066	Serine/threonine-protein kinase ppk30	ppk30	ihlPHIERLnlf	937	942	0.615	-1	-1	0.659	0.878	31.807	0.81	------		0.611049666	0.157624816	0.048777059	0.11496464	0.144938201	0.269710562
41	O43068	Monopolin complex subunit mde4	mde4	dyrLKVERLehk	96	101	0.425	-1	-1	0.046	0.545	95.867	0.495	HHHHHH		1	1	-1	1	1	-1	LRS4|PF10422|1|408|0												Surface accessibility:49.52%;Domain (Pfam):LRS4
42	O43088	RNA polymerase II-associated protein rba50	rba50	enrVRLERMndl	86	91	0.61	-1	-1	0.22	0.568	84.022	0.515	HHHTTS		0.29258296	0.279921561	0.221612943	0.252719522	0.274805141	0.270183677	RPAP1_N|PF08621|78|123|0												Domain (Pfam):RPAP1_N
43	O59702	Histone deacetylase clr6	clr6	keeIMDERV	400	405	0.459	-1	-1	0.558	0.627	45.55	0.751	HHHTT-		0.455936168	0.209660907	0.117832058	0.554715152	0.228316806	0.25513093
44	O59712	Uncharacterized transporter C3B8.04c	SPBC3B8.04c	inyPTPERLqks	112	117	0.778	-1	-1	0.57	0.631	36.273	0.49	--HHHH		0.94699588	0.065988175	0.004248742	0.249060502	0.238384981	0.153085696	SPX|PF03105|38|296|0;SPX|O59712|1|294|0												Surface accessibility:49.05%;Domain (Pfam):SPX
45	O59767	Mitotic spindle checkpoint component mad3	mad3	vagLQKERMghe	51	56	0.607	-1	0.385074963	0.053	0.469	96.372	0.42	HHHHHH		0.667646889	0.152846956	0.279202419	0.619976073	0.225922414	0.301808667	Mad3_BUB1_I|PF08311|53|176|0;BUB1 N-terminal|O59767|56|218|0			4AEZ|2.3|X-ray|C:F:I|1|223|0					helix|45|64|0				Surface accessibility:42.03%;Domain (Pfam):BUB1 N-terminal,Mad3_BUB1_I
46	O59778	Biotin synthase	bio2	ftlPPKERLaps	352	357	0.591	-1	-1	0.531	0.695	55.302	0.523	--GGG-		0.9559451	0.051879707	0.021750695	0.869173914	0.10191737	0.140715203
47	O59793	Stress response protein bis1	bis1	perPRRERLham	281	286	0.628	-1	-1	0.272	0.7	86.848	0.675	-HHHHH		0.013108536	0.24903087	0.541470741	0.027263273	0.356870601	0.484465514	Es2|PF09751|249|336|0												Domain (Pfam):Es2
48	O60140	Uncharacterized protein C18H10.09	SPBC18H10.09	legPLSERVhln	137	142	0.486	-1	-1	0.716	0.837	29.953	0.864	-S-SS-		0.861763131	0.130170662	0.054684972	0.947195148	0.002465883	0
49	O60152	E3 ubiquitin-protein ligase ubr1	ubr1	nevPADERLais	1456	1461	0.203	-1	-1	0.464	0.528	47.54	0.598	-GGGS-		0.695159987	0.141951197	0.060205116	0.511860201	0.157338389	0.131984978
50	O74173	Elongation factor 1-beta	tef5	aerIKAERVaey	107	112	0.56	-1	0.481406349	0.381	0.655	72.507	0.556	HHHHHH		0.751154394	0.240390146	0.353696816	0.733722416	0.253234967	0.517434229	EF-1_beta_acid|PF10587|93|119|0												Domain (Pfam):EF-1_beta_acid
51	O74346	P cell-type agglutination protein map4	map4	slfFSFERLltl	12	17	0.008	-1	-1	0.447	0.768	56.102	0.749	HHHGGG		1	1	-1	1	1	-1							signal peptide|1|23|0
52	O74396	Vacuolar protein sorting-associated protein 9a	vps901	letAEAERLqar	521	526	0.686	-1	-1	0.192	0.508	81.903	0.592	HHHHHH		0.571406073	0.083401049	0.09718352	0.285515684	0.146915775	0.403705376
53	O74424	Nucleoporin nup211	nup211	qlkLANERLrhy	367	372	0.341	-1	-1	0.474	0.633	54.412	0.512	HHHTTT		0.125266055	0.255632721	0.143034011	0.6613395	0.148576281	0.122948646							coiled-coil region|59|378|0
54	O74424	Nucleoporin nup211	nup211	vsdLYSERLyyk	408	413	0.288	-1	-1	0.332	0.661	76.728	0.568	HHHHHH		0.198888545	0.318862299	0.177695341	0.062236174	0.265456344	0.240598439							coiled-coil region|415|519|2
55	O74444	Meiotically up-regulated gene 122 protein	mug122	afeLKEERLkei	551	556	0.497	-1	-1	0.335	0.487	83.243	0.411	--HHHH		1	1	-1	0.247043307	0.260464577	0.292675438								topological domain:Lumenal|42|749|0					Surface accessibility:41.08%;Topology:Lumenal
56	O74444	Meiotically up-regulated gene 122 protein	mug122	rfsAQVERMlkn	601	606	0.409	-1	-1	0.256	0.412	79.618	0.406	HHHHHH		1	1	-1	0.914699214	0.050745089	0.085196641	Nexin_C|PF08628|578|731|0							topological domain:Lumenal|42|749|0					Surface accessibility:40.57%;Topology:Lumenal;Domain (Pfam):Nexin_C
57	O74460	Uncharacterized protein C16C4.16c	SPCC16C4.16c	rgsPLDERLgpk	167	172	0.661	-1	-1	0.333	0.631	66.627	0.759	TTHHHH		0.94202968	0.088905208	0.028186345	0.015478596	0.348244795	0.500715929
58	O74498	UBX domain-containing protein 10	ucp10	farAEEERLake	287	292	0.567	-1	-1	0.036	0.522	97.423	0.519	HHHHHH		0.963212544	0.084707217	0.123999192	0.940258813	0.096696803	0.19362978							coiled-coil region|247|311|0
59	O74512	Uncharacterized protein wtf14	wtf14	lgcPLVERVigv	183	188	0.007	-1	-1	0.528	0.465	48.122	0.424	HHHHHH		1	1	-1	1	1	-1								transmembrane region:Helical|188|208|0					Surface accessibility:42.41%;Topology:Transmembrane
60	O74747	Postreplication repair E3 ubiquitin-protein ligase rad18	rhp18	rqlIDWERVqsk	297	302	0.348	-1	-1	0.195	0.47	92.523	0.385	HHHHHH		0.065279579	0.289456091	0.299734127	0.232142753	0.345941994	0.349280203													Surface accessibility:38.46%
61	O74755	Paired amphipathic helix protein pst3	pst3	knePVDERVylp	482	487	0.23	-1	-1	0.428	0.619	42.838	0.776	------		0.890590847	0.115891311	0.105288012	0.969214465	0.077416238	0.086651918
62	O74762	26S proteasome regulatory subunit rpn2	rpn2	kadPLDERLsgv	133	138	0.199	-1	0.330738755	0.212	0.403	74.518	0.451	---HHH		0.134237631	0.295589036	0.349420675	0.311807645	0.213679333	0.405667794													Surface accessibility:45.08%
63	O74786	Protein transport protein sec9	sec9	dvyLNVERLrhi	410	415	0.363	-1	-1	0.086	0.431	90.795	0.309	HHHHHH		0.475349903	0.271328606	0.406241871	0.228269002	0.298171076	0.538666471	t-SNARE coiled-coil homology 2|O74786|356|418|0												Surface accessibility:30.88%;Domain (Pfam):t-SNARE coiled-coil homology 2
64	O74788	Vacuolar membrane-associated protein iml1	iml1	gksALTERLqkl	638	643	0.506	-1	-1	0.75	0.87	26.193	0.818	------		0.445798264	0.208654657	0.105566447	0.229864888	0.232885011	0.147400957							compositionally biased region:Ser-rich|575|673|0
65	O74848	Meiotically up-regulated gene 146 protein	mug146	ttqVRKERVhty	15	20	0.429	-1	-1	0.701	0.825	30.39	0.851	------		1	1	-1	1	1	-1
66	O74879	Ribosome biogenesis protein enp2 homolog	enp2	rqkIVKERLekq	440	445	0.493	-1	-1	0.307	0.672	81.852	0.572	HHHHHH		0.873139831	0.123162003	0.248244684	0.90098082	0.154013247	0.2814367
67	O74908	Probable tRNA-splicing endonuclease subunit sen54	sen54	fdaLSVERLisa	72	77	0.141	-1	-1	0.13	0.477	83.955	0.699	HHS---		0.046202303	0.229324579	0.55035988	0.088915074	0.347835273	0.52558397	tRNA_int_end_N2|PF12928|69|137|0												Domain (Pfam):tRNA_int_end_N2
68	O74953	Uncharacterized protein C736.07c	SPCC736.07c	MNDERLvai	1	6	0.226	-1	-1	0.212	0.534	72.733	0.692	--HHHH		1	1	-1	0.665301784	0.227084964	0.136321937
69	O74960	Probable sphingolipid long chain base-responsive protein pil1	pil1	hphVHAERMsri	326	331	0.83	-1	-1	0.605	0.789	43.89	0.667	TTTHHH		0.484603341	0.257091674	0.080547008	0.608381914	0.224606565	0.08665911
70	O74964	Chromatin structure-remodeling complex subunit rsc1	rsc1	qlfAPFERLpdp	235	240	0.397	-1	-1	0.091	0.416	94.423	0.398	GGGSS-		0.070696469	0.252267275	0.340343975	0.194240043	0.213244529	0.484930144	Bromodomain|PF00439|220|304|0												Surface accessibility:39.85%;Domain (Pfam):Bromodomain
71	O75001	DNA replication licensing factor mcm7	mcm7	tlrAIRERVlak	712	717	0.278	-1	0.305975238	0.236	0.485	83.005	0.309	HHHHHH		0.47849136	0.209435278	0.256386932	0.082224866	0.283745085	0.593750531													Surface accessibility:30.94%
72	O94254	Meiotically up-regulated gene 45 protein	mug45	lsvILSERLvye	521	526	0.031	-1	-1	0.606	0.421	42.692	0.387	EE-GGG		1	1	-1	1	1	-1													Surface accessibility:38.7%
73	O94318	Vacuolar protein sorting-associated protein 20	vps20	qadMPLERVgri	113	118	0.398	-1	-1	0.177	0.565	67.213	0.59	S-HHHH		0.099623219	0.208494068	0.493005732	0.137532183	0.234935241	0.590738071	Snf7|PF03357|13|192|0												Domain (Pfam):Snf7
74	O94383	Structural maintenance of chromosomes protein 1	psm1	dtrLRLERMhkf	838	843	0.348	-1	-1	0.116	0.419	88.743	0.406	HHHHHH		0.983506228	0.078577727	0.035737173	0.987815263	0.035275775	0.075267208	SMC_N|PF02463|3|1216|0			6YUF|3.94|EM|A|1|1228|0			coiled-coil region|814|926|0						Surface accessibility:40.62%;Domain (Pfam):SMC_N
75	O94389	Coiled-coil domain-containing protein 124 homolog	SPBC29A10.12	erkAERERLeke	58	63	0.725	-1	-1	0.256	0.691	84.172	0.656	HHHHHH		0.119176622	0.207538017	0.409862489	0.219100799	0.221642335	0.584665626	Ccdc124|PF06244|43|178|0						coiled-coil region|5|71|0;compositionally biased region:Lys-rich|5|85|0						Domain (Pfam):Ccdc124
76	O94391	Probable cytochrome b5 1	SPBC29A10.16c	lkpGTEERLkel	81	86	0.444	-1	0.596055266	0.154	0.479	96.728	0.397	T-HHHH		0.972958917	0.051749453	0.059410677	0.958542566	0.124042413	0.113738324	Cyt-b5|PF00173|7|79|-2;Cytochrome b5 heme-binding|O94391|3|79|-2												Surface accessibility:39.71%
77	O94393	Probable 26S proteasome regulatory subunit p27	nas2	egvLLKERVtmd	25	30	0.362	-1	-1	0.089	0.47	89.397	0.472	HHHTT-		0.202564454	0.345965998	0.378489493	0.413475218	0.334494398	0.39409399	Nas2_N|PF18265|4|82|0						coiled-coil region|1|82|0						Surface accessibility:47.22%;Domain (Pfam):Nas2_N
78	O94400	PHD and RING finger domain-containing protein C126.07c	SPCC126.07c	yygMQQERLpar	236	241	0.43	-1	-1	0.453	0.636	41.388	0.765	TTTTS-		0.896800517	0.117467135	0.063659335	0.421461338	0.253439353	0.224193215
79	O94406	Pre-mRNA-splicing factor 18	prp18	krkLEEERLkye	58	63	0.421	-1	-1	0.139	0.596	87.502	0.587	HHHHHH		0.917195125	0.198894502	0.048292552	0.422925429	0.218910687	0.26590798
80	O94487	Serine/threonine-protein kinase ppk35	ppk35	yhkLRKERLeef	115	120	0.192	-1	0.378453583	0.159	0.444	90.498	0.397	HHHHHH		0.193329894	0.265798191	0.17823373	1	0	0													Surface accessibility:39.68%
81	O94488	Microtubule organizer protein 1	mbo1	dklGARERLqdl	1077	1082	0.62	-1	-1	0.077	0.558	93.187	0.541	HHHHHH		0.144622771	0.235270073	0.57516398	0.122249644	0.267360411	0.482882784	Mto2_bdg|PF12808|1052|1103|0						coiled-coil region|1072|1102|0						Domain (Pfam):Mto2_bdg
82	O94602	Uncharacterized protein C622.15c	SPCC622.15c	vemAEFERLgae	21	26	0.574	-1	-1	0.06	0.55	94.342	0.576	HHHHHH		1	1	-1	1	1	-1							coiled-coil region|2|45|0
83	O94609	Ubiquitin-activating enzyme E1 1	ptr3	tdpAIYERVlag	745	750	0.365	-1	0.25857393	0.09	0.447	94.353	0.31	HHHHHH		0.926591154	0.114180508	0.159159159	0.821356943	0.164289615	0.315188927	ThiF|PF00899|410|913|0;UBA_e1_thiolCys|PF10585|599|845|0			4II2|2.2|X-ray|A|13|1012|0;4II3|2.9|X-ray|A:C|13|1012|0;5KNL|2.5|X-ray|A:D|13|1012|0;5UM6|2.79|X-ray|A|13|1012|0;6O82|2.6|X-ray|A:C|13|1012|0;6O83|3.15|X-ray|A:C|13|1012|0					helix|744|752|0				Surface accessibility:30.98%;Domain (Pfam):ThiF,UBA_e1_thiolCys
84	O94641	Heat shock protein 104	hsp104	kdeASKERLkaa	440	445	0.585	-1	0.457950596	0.089	0.452	88.9	0.409	HHHHHH		0.026134258	0.123876912	0.503695634	0.266358683	0.299743016	0.580380216	AAA_lid_9|PF17871|346|450|0						coiled-coil region|410|533|0						Surface accessibility:40.9%;Domain (Pfam):AAA_lid_9
85	O94653	Ribosome biogenesis protein bms1	bms1	seaGFGERMvmq	365	370	0.666	-1	-1	0.266	0.626	78.382	0.49	-HHHHH		0.614239187	0.172776644	0.273389907	0.079071172	0.237534584	0.630616002													Surface accessibility:49.03%
86	O94679	Condensin complex subunit 1	cnd1	rrkADAERLavq	864	869	0.422	-1	1	0.296	0.551	80.237	0.464	HHHHHH		0.694943344	0.221001102	0.227732612	0.833485866	0.223090522	0.299000315													Surface accessibility:46.43%
87	O94687	RNA-induced transcriptional silencing complex protein tas3	tas3	satVSLERVhel	34	39	0.412	-1	-1	0.19	0.421	87.663	0.321	HHHHHH		1	1	-1	1	1	-1				3TIX|2.9|X-ray|A:C|9|83|0					helix|29|49|0				Surface accessibility:32.08%
88	O94693	LIN1-like protein	SPBC83.09c	ienGDAERLahk	93	98	0.597	-1	-1	0.586	0.849	42.598	0.813	------		0.517968012	0.09721342	0.137923923	0.537744306	0.131331626	0.133948286
89	O94695	Putative transporter C83.11	SPBC83.11	mVLRERLshi	2	7	0.01	-1	-1	0.196	0.569	77.838	0.644	HHHHHH		0.963988011	0.090451699	0.059760466	0.977815214	0.043895875	0.117933642								transmembrane region:Helical|7|27|0					Topology:Transmembrane
90	O94711	GTPase-activating protein gyp2	gyp2	llsLASERVcfs	142	147	0.043	-1	-1	0.246	0.444	89.163	0.126	SHHHHH		0.975698327	0.001373797	0	1	0	0													Surface accessibility:12.6%
91	P17478	60S acidic ribosomal protein P2-beta	rpp202	gieAEAERVesl	34	39	0.408	-1	0.459437955	0.106	0.469	90.717	0.422	--HHHH		0.802520033	0.131126936	0.404147442	0.529731232	0.205218002	0.606894383	Ribosomal_60s|PF00428|17|109|0												Surface accessibility:42.22%;Domain (Pfam):Ribosomal_60s
92	P24339	Kinesin-like protein cut7	cut7	dlvLDIERLknd	442	447	0.232	-1	0.362335523	0.269	0.552	78.615	0.544	HHHHHH		0.096189847	0.217030369	0.441191887	0.163500803	0.311012041	0.518946919							coiled-coil region|436|604|0
93	P28706	DNA repair protein rad13	rad13	fsrFQIERLker	266	271	0.343	-1	-1	0.192	0.409	80.98	0.407	HHHHHH		0.227159272	0.156105724	0.397707743	0.658157392	0.17146389	0.542943816													Surface accessibility:40.71%
94	P30776	Cohesin subunit rad21	rad21	adlLGSERLdss	537	542	0.523	-1	-1	0.537	0.771	35.328	0.856	------		0.551590647	0.172503385	0.11447995	0.346493109	0.268163984	0.130687452				6YUF|3.94|EM|B|1|628|0
95	P36598	Thiamine repressible genes regulatory protein thi1	thi1	tseAFIERLqne	195	200	0.24	-1	-1	0.227	0.442	81.715	0.31	HHHHHH		1	0	0	0.186482342	0.206138239	0.155614676													Surface accessibility:31.01%
96	P39964	Pre-mRNA-splicing factor cdc5	cdc5	eriAEKERLaka	517	522	0.473	-1	-1	0.169	0.482	85.725	0.563	HHHHHH		0.683022709	0.175493086	0.189795118	0.45580672	0.175440906	0.340161318	Myb_Cef|PF11831|411|618|0												Domain (Pfam):Myb_Cef
97	P41003	Structural maintenance of chromosomes protein 2	cut14	ikkIEDERMrqm	284	289	0.438	-1	0.413643954	0.359	0.6	63.028	0.521	HHHHHH		0.564381957	0.243681856	0.093787268	0.241018719	0.32350585	0.262005257	SMC_N|PF02463|2|1168|0						coiled-coil region|258|507|0						Domain (Pfam):SMC_N
98	P47946	Potassium transport protein 1	trk1	rrnLTLERVlss	402	407	0.272	-1	-1	0.629	0.733	45.867	0.525	--HHHH		0.164210238	0.351578634	0.127620581	0.698290128	0.217899421	0.117394819	TrkH|PF02386|316|816|0		Other|||glycosylation site:N-linked (GlcNAc...) asparagine|P47946|401|401|-1										Domain (Pfam):TrkH
99	P48009	Septin homolog spn4	spn4	qieLEIERLkaa	366	371	0.346	-1	-1	0.188	0.624	84.73	0.603	HHHHHH		0.726975436	0.227218442	0.32414152	0.867410855	0.220692685	0.311197106
100	P49731	DNA replication licensing factor mcm6	mcm6	vrlPFEERVfsi	867	872	0.237	-1	-1	0.401	0.503	64.688	0.398	-GGG-E		0.88256566	0.060003559	0.083097176	0.596126365	0.266587781	0.186696715	MCM6_C|PF18263|779|881|0												Surface accessibility:39.76%;Domain (Pfam):MCM6_C
101	P50526	Serine/threonine-protein kinase ssp1	ssp1	fdkIVNERLnip	365	370	0.241	-1	0.43685847	0.06	0.432	94.432	0.415	HHHS--		0.645875903	0.242261121	0.317113541	0.417469351	0.247470895	0.489674325	Pkinase|PF00069|135|409|0												Surface accessibility:41.53%;Domain (Pfam):Pkinase
102	P54280	DNA mismatch repair protein pms1	pms1	vskPLPERLqkd	418	423	0.71	-1	-1	0.69	0.872	31.203	0.878	------		0.134998345	0.284096975	0.057044603	4.73E-05	0.345428096	0.258210674
103	P54280	DNA mismatch repair protein pms1	pms1	kvtASSERMkkk	440	445	0.535	-1	-1	0.676	0.875	35.362	0.891	-SGGGT		0.142058062	0.339842378	0.078129613	0.724777143	0.162468282	0.110021384
104	P56288	Probable translation initiation factor eIF-2B subunit gamma	tif223	griARGERLvdm	442	447	0.374	-1	0.413204114	0.297	0.459	80.922	0.328	EES-EE		0.030150794	0.25771883	0.352097177	0.235277979	0.194336524	0.413070337				5B04|2.99|X-ray|E:F|1|458|0;6JLY|3.5|X-ray|E:F|1|458|0;6JLZ|3.35|X-ray|E:F|1|458|0					strand|441|443|0				Surface accessibility:32.82%
105	P78795	Eukaryotic translation initiation factor 3 subunit G	tif35	rktVITERVqha	56	61	0.41	-1	1	0.114	0.596	85.76	0.735	------		0.850134932	0.18750875	0.185790654	0.442351707	0.325325694	0.479547236	eIF3g|PF12353|21|149|0												Domain (Pfam):eIF3g
106	P78812	6-phosphogluconate dehydrogenase, decarboxylating	SPBC660.16	lssLKSERVras	296	301	0.219	-1	0.305489282	0.023	0.466	98.73	0.438	-HHHHH		0.424394446	0.18514626	0.44265538	0.473904333	0.28768979	0.68939861	6PGD|PF00393|183|478|0												Surface accessibility:43.84%;Domain (Pfam):6PGD
107	P78898	Probable lipase C16A3.12c	SPBC16A3.12c	fiyMIPERVrew	36	41	0.009	-1	-1	0.116	0.453	90.322	0.605	HS-HHH		0.681775293	0.052323532	0.056850566	0.755923786	0.18379211	0.083266868								topological domain:Lumenal|38|443|0;transmembrane region:Helical: Signal-anchor for type II membrane protein|17|37|0					Topology:Transmembrane,Lumenal
108	P78946	60S ribosomal protein L26	rpl26	kflLLIERVtre	79	84	0.261	-1	-1	0.05	0.415	93.792	0.24	EEEEEE		0.853217543	0.147554739	0.346901071	0.787688951	0.171928426	0.487089795	Ribosomal_L26|PF16906|8|121|0;KOW|PF00467|51|85|0												Surface accessibility:23.98%;Domain (Pfam):Ribosomal_L26,KOW
109	P78953	Division mal foutue 1 protein	mid1	ednPALERVett	260	265	0.768	-1	-1	0.654	0.884	33.947	0.876	------		1	1	-1	1	1	-1
110	P78963	Protein arginine N-methyltransferase skb1	skb1	ealAPSERLqef	65	70	0.252	-1	-1	0.09	0.42	89.427	0.554	-TT---		0.948171853	0.099138687	0.055888769	0.929431143	0.089261527	0.099458916	PRMT5_TIM|PF17285|44|282|0												Domain (Pfam):PRMT5_TIM
111	P79065	Tip elongation protein 1	tip1	qveILQERVdtl	266	271	0.428	-1	-1	0.165	0.56	89.407	0.577	HHHHHH		0.74594936	0.152860219	0.075891501	0.000911398	0.320305778	0.443330686							coiled-coil region|134|418|0
112	P87132	Uncharacterized protein C167.05	SPAC167.05	esaLDEERLevl	20	25	0.426	-1	-1	0.345	0.645	79.542	0.566	HHHHHH		0.000710923	0.15618947	0.290700309	0.002246037	0.252204499	0.413452082
113	P87145	Protein VAC14 homolog	SPBC25H2.03	ntiLANERLprs	714	719	0.595	-1	-1	0.397	0.599	40.423	0.847	SSSS--		0.982781782	0.050853374	0.04426182	0.848620102	0.196655879	0.204792277
114	P87169	Spindle assembly checkpoint component mad1	mad1	psgPEFERLirf	657	662	0.193	-1	-1	0.272	0.479	71.843	0.446	HHHHHH		0.670021973	0.213779805	0.208415919	0.977783792	0.030462243	0.125708686	MAD|PF05557|54|689|0												Surface accessibility:44.64%;Domain (Pfam):MAD
115	P87237	Uncharacterized RING finger protein C4G3.12c	SPCC4G3.12c	sndPSQERVney	176	181	0.757	-1	-1	0.664	0.833	33.257	0.809	------		1	0	0	0.964243352	0.099734773	0.030722806
116	Q02061	DNA-directed RNA polymerase II subunit RPB2	rpb2	cssVLRERLfdc	1135	1140	0.062	-1	0.050197603	0.049	0.428	95.118	0.396	HHHIII		0.165795996	0.280956769	0.588356303	0.34267918	0.278178816	0.673152119	RNA_pol_Rpb2_7|PF04560|1115|1207|0			3H0G|3.65|X-ray|B:N|1|1210|0;5U0S|7.8|EM|b|1|1210|0									Surface accessibility:39.6%;Domain (Pfam):RNA_pol_Rpb2_7
117	Q09735	Putative aminopeptidase C13A11.05	SPAC13A11.05	ftsPAPERLtfq	158	163	0.318	-1	1	0.298	0.509	72.503	0.438	------		0.678913035	0.170884783	0.064809225	0.25109293	0.272275634	0.215882361													Surface accessibility:43.78%
118	Q09743	Target of rapamycin complex 2 subunit ste20	ste20	nveFVNERVptp	1196	1201	0.343	-1	-1	0.387	0.524	45.99	0.71	-----S		0.936958837	0.119984245	0.047079609	0.947430769	0.081992004	0.07614092			Phosphorylation|||Phosphothreonine|Q09743|1203|1203|2
119	Q09759	Uncharacterized protein C24H6.02c	SPAC24H6.02c	lkiFSEERVtie	123	128	0.278	-1	-1	0.135	0.443	83.963	0.581	S-SS-B		0.700166978	0.268481233	0.273835895	0.555970585	0.285802885	0.389637461	zf-DNL|PF05180|77|140|0;DNL-type|Q09759|71|166|0												Domain (Pfam):zf-DNL,DNL-type
120	Q09818	Putative general negative regulator of transcription C16C9.04c	SPAC16C9.04c	spsVLQERLraa	359	364	0.463	-1	-1	0.459	0.678	67.348	0.546	HHHHHH		0.942917097	0.072325908	0.038409043	0.833239399	0.180332809	0.070881768
121	Q09830	TBC domain-containing protein C4G8.04	SPAC4G8.04	vpdASIERLiek	75	80	0.317	-1	-1	0.192	0.5	89.485	0.409	HHHHHH		0.723737156	0.112735499	0.085683257	0.205166799	0.275060758	0.421693581													Surface accessibility:40.92%
122	Q09868	RNA-binding post-transcriptional regulator cip2	cip2	lppAERERVerg	314	319	0.633	-1	-1	0.155	0.495	77.972	0.558	HHHHHH		0.347427381	0.268786029	0.509883256	0.206919023	0.288668335	0.589857138
123	Q09872	Uncharacterized protein C12G12.09	SPAC12G12.09	hdkAFHERVdqg	135	140	0.778	-1	-1	0.676	0.811	32.385	0.71	------		1	1	-1	1	1	-1
124	Q09872	Uncharacterized protein C12G12.09	SPAC12G12.09	eklLMIERLets	805	810	0.344	-1	-1	0.575	0.644	46.472	0.471	HHHHHH		1	1	-1	1	1	-1													Surface accessibility:47.12%
125	Q09920	Iron transport multicopper oxidase fio1	fio1	rfvVAKERLfew	21	26	0.109	-1	0.871986515	0.249	0.522	86.972	0.507	---EEE		0.824388265	0.162566517	0.109509592	0.972955009	0.037817942	0.062655262							signal peptide|1|22|0	topological domain:Extracellular|23|553|0					Topology:Extracellular
126	Q09933	Phosphoprotein p93	dis1	edaLERERLfre	713	718	0.505	-1	-1	0.117	0.512	90.225	0.486	HHHHHH		0.34816171	0.265486306	0.118334484	0.809675839	0.179723036	0.186708714													Surface accessibility:48.61%
127	Q10094	Uncharacterized protein C11D3.15	SPAC11D3.15	gygPPSERVdtv	1284	1289	0.689	-1	-1	0.284	0.415	92.157	0.547	-GGG--		0.958323856	0.036346056	0.037221983	0.934276393	0.141702494	0.109829276	Hydantoinase_B|PF02538|749|1285|0												Domain (Pfam):Hydantoinase_B
128	Q10109	Lap-Emerin-Man domain protein 2	lem2	tspAFSERLkll	186	191	0.489	-1	-1	0.581	0.679	44.673	0.514	-HHHHH		0.668860697	0.231609641	0.094777631	0.899658303	0.016321438	0.08209795
129	Q10138	CRAL-TRIO domain-containing protein C3H8.02	SPAC3H8.02	tknVHLERVeki	93	98	0.365	-1	-1	0.241	0.481	93.575	0.3	HHHHHH		0.928132893	0.145875095	0.040236146	0.97572365	0.037990255	0.029173332	CRAL_TRIO_N|PF03765|94|147|0												Surface accessibility:30.03%;Domain (Pfam):CRAL_TRIO_N
130	Q10146	Exosome complex exonuclease rrp6	rrp6	lrkARKERLfiv	592	597	0.437	-1	-1	0.571	0.678	50.88	0.583	HHHHHH		0.922219083	0.113046823	0.025760864	0.305808341	0.144083185	0.160888127
131	Q10148	Telomere length and silencing protein 1	tls1	ekkLKQERLaqn	126	131	0.496	-1	-1	0.291	0.635	83.275	0.554	HHHHHH		1	1	-1	1	1	-1	Hep_59|PF07052|104|204|0												Domain (Pfam):Hep_59
132	Q10175	Probable peptidyl-prolyl cis-trans isomerase C27F1.06c	SPAC27F1.06c	svkVDQERVplf	12	17	0.221	-1	-1	0.243	0.482	86.87	0.398	E-SSEE		0.469142466	0.07173365	0.071233221	0.447124965	0.236861593	0.238631875	NPL|PF17800|7|122|0												Surface accessibility:39.82%;Domain (Pfam):NPL
133	Q10178	U2 snRNP component prp10	prp10	vedVEIERLrae	24	29	0.481	-1	-1	0.391	0.558	69.153	0.54	HHHHHH		0.057448327	0.190485921	0.104421384	0.022874215	0.193745719	0.182384915
134	Q10221	Uncharacterized protein C4H3.14c	SPAC4H3.14c	qlkLEIERLeae	160	165	0.569	-1	-1	0.031	0.542	97.448	0.474	HHHHHH		1	1	-1	1	1	-1													Surface accessibility:47.36%
135	Q10222	mRNA cleavage and polyadenylation specificity factor complex subunit pta1	pta1	qinMLRERVrsl	394	399	0.414	-1	-1	0.308	0.6	80.157	0.443	HHHHHH		0.635826412	0.247656928	0.122371416	0.205985517	0.29051256	0.221455957													Surface accessibility:44.34%
136	Q10233	DNA-directed RNA polymerase III subunit RPC2	rpc2	asqLLLERLmis	1094	1099	0.046	-1	0.050197603	0.056	0.407	94.43	0.372	HHHIII		0.076985265	0.276080166	0.708348852	0.196691753	0.006364927	0.928875731	RNA_pol_Rpb2_7|PF04560|1074|1160|0												Surface accessibility:37.17%;Domain (Pfam):RNA_pol_Rpb2_7
137	Q10273	Uncharacterized protein C13G7.09c	SPAC13G7.09c	dlnVSSERLsrr	86	91	0.584	-1	-1	0.389	0.756	54.918	0.814	T-SSST		1	1	-1	1	1	-1
138	Q10310	Meiotically up-regulated gene 68 protein	mug68	krtVSYERLans	344	349	0.551	-1	-1	0.635	0.793	35.025	0.821	--GGGS		1	1	-1	1	1	-1
139	Q10338	Uncharacterized protein C582.04c	SPBC582.04c	vgiPLFERLkvg	303	308	0.118	-1	-1	0.354	0.403	57.702	0.284	EEEEEE		1	1	-1	1	1	-1													Surface accessibility:28.35%
140	Q10353	Ribosome biogenesis protein rlp24	rlp24	qvhAKRERLfyk	102	107	0.384	-1	-1	0.065	0.498	93.87	0.504	HHHHHH		0.823882521	0.214480495	0.172494382	0.246323675	0.321265008	0.555527801
141	Q10359	Alpha-1,2-galactosyltransferase gmh3	gmh3	sasPALERLqdv	37	42	0.216	-1	-1	0.461	0.564	53.84	0.488	HHHHHH		0.019009833	0.214903528	0.241150984	0.858771661	0.201626629	0.101468457								topological domain:Lumenal|32|332|0					Surface accessibility:48.82%;Topology:Lumenal
142	Q10366	Phosphatidylinositol 4-kinase pik1	pik1	mqrLEEERLnep	507	512	0.359	-1	-1	0.371	0.484	73.23	0.291	HHHHHH		0.609627664	0.156941652	0.13269544	0.758809941	0.179545391	0.179203048													Surface accessibility:29.06%
143	Q10411	Sporulation-specific protein 15	spo15	slrGEQERLekl	250	255	0.509	-1	-1	0.189	0.576	81.902	0.491	HHHHHH		1	0	0	1	1	-1							coiled-coil region|199|785|0						Surface accessibility:49.14%
144	Q10411	Sporulation-specific protein 15	spo15	allASNERLmdd	1011	1016	0.551	-1	-1	0.316	0.553	68.498	0.58	HHHHHH		1	0	0	1	1	-1							coiled-coil region|804|1235|0
145	Q10411	Sporulation-specific protein 15	spo15	lqlAENERLslt	1613	1618	0.476	-1	-1	0.246	0.596	78.827	0.564	HHHHHH		1	0	0	1	1	-1							coiled-coil region|1481|1723|0
146	Q10411	Sporulation-specific protein 15	spo15	eiiVLQERLngi	1782	1787	0.146	-1	-1	0.388	0.613	70.89	0.55	HHHHHH		1	0	0	1	1	-1
147	Q10445	DNA repair protein rhp41	rhp41	ssaVHGERLiqe	42	47	0.388	-1	-1	0.717	0.851	27.82	0.847	S-----		0.908686002	0.116967938	0.037545725	0.8554231	0.119160172	0.051574014
148	Q10475	Eukaryotic translation initiation factor 4 gamma	tif471	pmkGWDERMket	849	854	0.553	-1	-1	0.417	0.548	64.915	0.458	THHHHH		0.944973398	0.017074554	0.00938379	0.983001546	0.015627977	0.065311954	eIF_4G1|PF12152|779|847|-2												Surface accessibility:45.77%
149	Q10486	Uncharacterized protein C17C9.15c	SPAC17C9.15c	ydrASPERLkpt	12	17	0.39	-1	-1	0.36	0.668	57.217	0.583	--HHHH		1	1	-1	1	1	-1
150	Q10585	S-phase delaying protein 1	spd1	vmeGTNERL	119	124	0.484	-1	-1	0.379	0.675	50.068	0.871	TT----		1	1	-1	0.959289176	0.007854706	0.071949831
151	Q10752	Pre-mRNA-splicing factor ATP-dependent RNA helicase-like protein cdc28	cdc28	qgiLQMERLnss	88	93	0.492	-1	-1	0.443	0.695	68.07	0.567	HHHHHH		0.651277198	0.15552084	0.06753406	0.761936168	0.187937526	0.069900923
152	Q10752	Pre-mRNA-splicing factor ATP-dependent RNA helicase-like protein cdc28	cdc28	ssdPETERLndl	173	178	0.731	-1	-1	0.433	0.607	72.213	0.515	HHHHHH		0.023241197	0.26131491	0.203054182	0.110946323	0.245301047	0.272130438
153	Q12705	Serine/threonine-protein phosphatase 2B catalytic subunit	ppb1	kldIQNERLpps	507	512	0.725	-1	0.273226351	0.212	0.41	89.67	0.372	TTTTS-		0.049919708	0.265438451	0.369881435	0.050149724	0.252710675	0.713134542													Surface accessibility:37.22%
154	Q1MTM9	Uncharacterized transcriptional regulatory protein C1327.01c	SPAC1327.01c	nemIDEERMldl	892	897	0.325	-1	-1	0.567	0.515	46.395	0.466	--STTH		0.219111719	0.253917972	0.256473401	0.627888856	0.228781296	0.164425522													Surface accessibility:46.59%
155	Q1MTQ0	E3 ubiquitin-protein ligase brl1	brl1	imgITDERVsre	282	287	0.306	-1	-1	0.217	0.563	65.347	0.56	--HHHH		0.423047366	0.154774001	0.079643285	0.1259613	0.292722099	0.212622684
156	Q76PD3	ATP-dependent RNA helicase dbp6	dbp6	aseAAIERLkks	40	45	0.525	-1	-1	0.556	0.572	54.857	0.336	HHHHHH		0.613987583	0.154786193	0.075987437	0.814491348	0.090714387	0.096848447													Surface accessibility:33.59%
157	Q7LL15	Transcription and mRNA export factor sus1	sus1	yetGDYERLane	23	28	0.283	-1	-1	0.061	0.437	96.817	0.305	THHHHH		0.005629629	0.049430846	0.821661541	0.092126199	0.141295495	0.620981732	EnY2|PF10163|12|92|0												Surface accessibility:30.47%;Domain (Pfam):EnY2
158	Q7Z995	Uncharacterized protein C19G7.18c	SPBC19G7.18c	mdFFWERMlnd	3	8	0.139	-1	-1	0.393	0.436	59.648	0.312	HHHHHH		1	1	-1	1	1	-1													Surface accessibility:31.21%
159	Q86ZU7	Rsm22-cox11 tandem protein 2, mitochondrial	cox1102	qsrMNAERMvpr	612	617	0.52	-1	-1	0.217	0.411	73.878	0.47	--GGG-		0.978228336	0.013646175	-0.001939778	0.186251049	0.2917791	0.234691969	CtaG_Cox11|PF04442|588|739|0							topological domain:Mitochondrial intermembrane|592|753|0					Surface accessibility:46.98%;Topology:Mitochondrial intermembrane;Domain (Pfam):CtaG_Cox11
160	Q8WZK0	U1 snRNP-associated protein usp107	usp107	refGLPERLlle	554	559	0.586	-1	-1	0.701	0.884	32.96	0.865	------		0.769655248	0.179638012	0.091541476	0.287853357	0.256302675	0.202550396
161	Q92363	Uncharacterized protein C31G5.21	N118	lqkAKNERLkth	84	89	0.706	-1	-1	0.074	0.509	88.36	0.642	HHHHTT		0.973480887	0.099864009	0.10205705	0.784948037	0.142681529	0.366389528	DUF1754|PF08555|1|82|-2
162	Q92376	Kinesin-like protein 1	klp1	kniIQLERLhml	149	154	0.474	-1	-1	0.388	0.529	62.188	0.425	HHHHHH		0.53221056	0.195346994	0.068159668	0.931436273	0.078015817	0.035987544													Surface accessibility:42.49%
163	Q96WS6	Meiotic expression up-regulated protein 15	meu15	knrPNEERLsal	108	113	0.115	-1	-1	0.388	0.521	56.072	0.593	-TTHHH		1	1	-1	1	1	-1
164	Q96WV2	Uncharacterized PH domain-containing protein PB16A4.02c	SPCPB16A4.02c	rrlPELERVlks	21	26	0.176	-1	-1	0.286	0.473	77.293	0.527	HHHH--		0.592872498	0.204238906	0.263668307	0.424712408	0.275637091	0.329423447	PH|PF00169|26|119|0												Domain (Pfam):PH
165	Q9HDW3	General transcription and DNA repair factor IIH subunit tfb5	tfb5	ieeIDEERLlvn	36	41	0.329	-1	-1	0.126	0.418	87.48	0.445	-SSSEE		0.665806571	0.260557041	0.270660394	0.664808312	0.231892177	0.30266497	Tfb5|PF06331|1|67|0												Surface accessibility:44.54%;Domain (Pfam):Tfb5
166	Q9HDW7	Calcium-transporting ATPase 2	pmc1	qmeALPERLrpr	1226	1231	0.455	-1	-1	0.477	0.595	64.492	0.635	TS-TTT		0.327959634	0.212261814	0.065704738	0.971738824	0.019648925	0.026810062								topological domain:Vacuolar|1137|1292|0					Topology:Vacuolar
167	Q9HE07	Uncharacterized protein C20H4.06c	SPAC20H4.06c	vvtFIPERLlck	459	464	0.163	-1	-1	0.32	0.703	77.742	0.563	----HH		0.201316172	0.193072441	0.330847949	0.017536101	0.247089597	0.669612289
168	Q9P3A9	Uncharacterized protein C1565.05	SPAC1565.05	kkdVHAERVqfy	711	716	0.303	-1	-1	0.421	0.594	51.365	0.556	HHHHHS		1	1	-1	1	1	-1	Utp8|PF10395|1|773|0												Domain (Pfam):Utp8
169	Q9P6J0	Uncharacterized transporter C1683.12	SPBC1683.12	qeiLNGERVdek	459	464	0.482	-1	-1	0.128	0.405	89.057	0.618	HTTSS-		0.929758684	0.162496296	0.041952918	0.925710144	0.021607107	0.107556334
170	Q9P6N7	Putative threonine aspartase	SPAC823.09c	svqLYAERL	340	345	0.318	-1	-1	0.11	0.41	84.565	0.403	EEEEE-		0.519711281	0.165233384	0.149269309	0.284454664	0.270053286	0.160671906													Surface accessibility:40.33%
171	Q9P7C7	Pre-mRNA-processing ATP-dependent RNA helicase prp11	prp11	kllARLERVraw	197	202	0.526	-1	-1	0.364	0.618	72.488	0.484	HHHHHH		0.007269053	0.228068409	0.205686095	0.137597601	0.222271818	0.153500533													Surface accessibility:48.35%
172	Q9P7F2	Copper amine oxidase 1	cao1	htsVPGERLsdp	17	22	0.59	-1	-1	0.419	0.581	37.443	0.793	-TT---		0.907060344	0.062207267	0.062801922	0.933659369	0.03172261	0.056718002	Cu_amine_oxidN2|PF02727|24|112|2
173	Q9P7H3	Prohibitin-1	phb1	maVVLERVary	3	8	0.018	-1	-1	0.184	0.572	78.305	0.604	HHHHHH		0.969471895	0.097643846	0.110306745	0.999408233	0.006811804	0.024649973
174	Q9P7I7	Uncharacterized protein C24B10.19c	SPCC24B10.19c	ltlVPYERLpid	54	59	0.118	-1	-1	0.682	0.526	28.772	0.295	EESTTS		1	1	-1	1	1	-1													Surface accessibility:29.48%
175	Q9P7L8	Pre-mRNA-splicing factor sap62	sap62	tnaARRERLrkl	25	30	0.455	-1	-1	0.189	0.552	87.428	0.621	HHHHHH		0.442119439	0.241137723	0.550825697	0.597180976	0.230037062	0.533458426
176	Q9P7M9	Probable GTP cyclohydrolase-2	rib1	nvvGTAERLpkv	58	63	0.416	-1	-1	0.348	0.545	67.617	0.556	---SS-		0.946613594	0.061220661	0.072345023	0.856419251	0.248471992	0.181516853
177	Q9P7P2	Meiosis-specific protein hop1	hop1	rsfLRPERMevi	497	502	0.393	-1	-1	0.374	0.686	68.305	0.622	TS----		1	1	-1	0.528797439	0.291240423	0.156552064
178	Q9P7Q7	Peroxide stress-activated histidine kinase mak1	mak1	spsLEDERLinf	79	84	0.584	-1	-1	0.778	0.894	21.98	0.889	------		0.398867521	0.285076174	0.044521275	0.567771057	0.169395342	0.101181868
179	Q9P7X2	RNA polymerase II elongation factor ell1	ell1	ldsLTAERVknr	105	110	0.654	-1	-1	0.108	0.508	84.332	0.492	HHHHHH		0.963937273	0.006036167	0	0.811307967	0.137526673	0.164926265							coiled-coil region|104|132|0						Surface accessibility:49.19%
180	Q9UR24	DNA repair protein rhp26	rhp26	smfLGSERVlrk	809	814	0.554	-1	-1	0.56	0.604	52.11	0.539	TT-EEE		0.974885648	0.114846372	0.051529069	0.399446633	0.307005204	0.2109448
181	Q9URW7	Vacuolar protein sorting-associated protein 17	vps17	eppIGNERLdpk	532	537	0.677	-1	-1	0.541	0.738	42.878	0.798	------		0.225253531	0.242911552	0.129215518	0.161683109	0.283779848	0.260375933
182	Q9URY2	Microtubule protein alp7	alp7	vdkLIQERMekv	313	318	0.513	-1	-1	0.203	0.618	87.557	0.567	HHHHHH		0.951133808	0.120936569	0.083489338	0.952856377	0.085828775	0.119803106	Fungal_TACC|PF12709|313|364|0												Domain (Pfam):Fungal_TACC
183	Q9US15	UPF0653 protein C607.02c	SPAC607.02c	iqrLPGERLsef	74	79	0.546	-1	-1	0.182	0.602	94.987	0.66	-TT--H		0.136914233	0.187000369	0.420369296	0.045928775	0.310297777	0.472535956							compositionally biased region:Lys-rich|4|119|0
184	Q9USN8	Ribosome quality control complex subunit 2	mtr1	iphMTAERLnil	177	182	0.297	-1	-1	0.361	0.465	81.272	0.326	--HHHH		0.411500002	0.238297545	0.111784159	0.029930211	0.231232032	0.435133901	FbpA|PF05833|6|181|0												Surface accessibility:32.58%;Domain (Pfam):FbpA
185	Q9USP1	Elongator complex protein 4	elp4	sknPQQERMkia	121	126	0.57	-1	-1	0.544	0.796	54.45	0.873	TTGGGG		0.524011991	0.237675995	0.165625995	0.273193064	0.201551858	0.360755057	PAXNEB|PF05625|13|361|0												Domain (Pfam):PAXNEB
186	Q9USP4	Meiotically up-regulated gene 1 protein	mug1	ilpLLLERLksl	274	279	0.182	-1	-1	0.088	0.554	92.563	0.603	HHHHHH		1	1	-1	0.067332116	0.378460387	0.5	Dynamitin|PF04912|42|350|0												Domain (Pfam):Dynamitin
187	Q9USR3	Phosphatidylinositol 4-kinase stt4	stt4	ylaAPKERLsis	440	445	0.37	-1	-1	0.587	0.797	39.237	0.751	------		0.881984405	0.078035943	0.052806914	0.804545212	0.173348452	0.121718502
188	Q9USR9	Inner kinetochore subunit cnp3	cnp3	lafWKNERVvye	429	434	0.344	-1	-1	0.189	0.589	88.215	0.431	GGT-EE		0.002075746	0.15839026	0.826407721	0.002329992	0.0878	0.725725314													Surface accessibility:43.07%
189	Q9USR9	Inner kinetochore subunit cnp3	cnp3	npkASEERVvgy	516	521	0.429	-1	-1	0.039	0.515	96.762	0.42	-EEEEE		0.433768796	0.206880444	0.076407721	0.778965042	0.157147322	0.120557619				6O2D|2.52|X-ray|A:B|489|643|0					strand|517|525|0				Surface accessibility:42.0%
190	Q9USU8	Chromatin-remodeling complexes subunit ngg1	ngg1	rcgPLTERLmas	321	326	0.299	-1	-1	0.326	0.586	82.485	0.273	HHHHHH		4.70E-05	0.162181117	0.703092237	2.86E-05	0.179786968	0.800068516													Surface accessibility:27.34%
191	Q9USV6	Assembly factor cbp4	cbp4	lttPSPERVvns	27	32	0.549	-1	-1	0.168	0.54	76.937	0.554	--HHHH		1	1	-1	0.470423662	0.249437382	0.411960503	CBP4|PF07960|1|69|0							transmembrane region:Helical|8|24|-3					Domain (Pfam):CBP4
192	Q9USX0	Beta-1,3-galactosyltransferase pvg3	pvg3	salIETERLscl	359	364	0.088	-1	-1	0.26	0.44	80.622	0.53	-HHHHH		1	0	0	0.553702486	0.269974218	0.25								topological domain:Lumenal|30|378|0					Topology:Lumenal
193	Q9USY8	Uncharacterized protein C16H5.15	SPBC16H5.15	qkaLDKERMvss	97	102	0.6	-1	-1	0.263	0.696	70.587	0.653	HHHHHH		1	1	-1	0.974156666	0.070548539	0.029071608	DUF3807|PF12720|9|137|0												Domain (Pfam):DUF3807
194	Q9UT00	Uncharacterized protein PYUK71.03c	SPAPYUK71.03c	cpwLTDERLqlc	134	139	0.027	-1	-1	0.328	0.464	66.638	0.437	S-HHHH		0.686827615	0.168847607	0.04632387	0.033696747	0.232590141	0.186135917													Surface accessibility:43.7%
195	Q9UT04	Uncharacterized protein P8A3.13c	SPAP8A3.13c	ffsPHTERLvgr	145	150	0.364	-1	-1	0.367	0.496	63.835	0.524	HHHHHH		0.488366509	0.16556132	0.069553888	0.752353591	0.084462535	0.073699843
196	Q9UT29	Uncharacterized protein C8F11.08c	SPAC8F11.08c	vatIIAERMgaq	70	75	0.012	-1	-1	0.38	0.47	66.478	0.523	HHHHHT		1	1	-1	0.979248649	0.056986441	0.033052117
197	Q9UT42	Phosphatidylinositol 4-kinase lsb6	lsb6	lkdVIFERLqca	607	612	0.181	-1	-1	0.39	0.569	91.583	0.147	EEEEEE		0.214359263	0.281910258	0.160999149	3.69E-05	0.006629802	0.864497658													Surface accessibility:14.75%
198	Q9UT43	Putative phospholipid-transporting ATPase C821.13c	SPAC821.13c	hslAGGERLmed	972	977	0.476	-1	-1	0.703	0.742	25.698	0.726	-----S		0.646020584	0.220673775	0.053701567	0.835467173	0.137047561	0.0948261								topological domain:Cytoplasmic|636|1309|0
199	Q9UT48	Eukaryotic translation initiation factor 3 subunit H	eif3h	lesPPIERVele	15	20	0.301	-1	-1	0.279	0.527	89.767	0.391	----EE		0.237491427	0.253539272	0.296356255	0.462002383	0.2628358	0.309752041	JAB|PF01398|15|135|0;MPN|Q9UT48|20|162|0												Surface accessibility:39.13%;Domain (Pfam):MPN,JAB
200	Q9UTI4	Monopolar attachment protein 1	moa1	vkhVPDERLvsn	121	126	0.457	-1	-1	0.518	0.742	54.762	0.691	---HHH		1	1	-1	1	1	-1
201	Q9UTJ4	rRNA-processing protein cgr1	cgr1	qakADRERMell	78	83	0.68	-1	-1	0.034	0.532	95.825	0.547	HHHHHH		0.332927888	0.336585605	0.473092627	0.292399033	0.365322895	0.505031445	Cgr1|PF03879|5|110|0						coiled-coil region|35|93|0						Domain (Pfam):Cgr1
202	Q9UTK5	Abnormal long morphology protein 1	alm1	kllAERERLmsl	780	785	0.353	-1	-1	0.105	0.517	88.967	0.601	HHHHHH		1	1	-1	0.040492414	0.335336353	0.592318782
203	Q9UTK6	G-patch domain-containing protein C1486.03	SPAC1486.03c	qskLRPERVglg	149	154	0.607	-1	-1	0.339	0.605	66.105	0.723	---TT-		0.932927299	0.126513098	0.18978183	0.934783995	0.126072335	0.290826922	G-patch|PF01585|115|159|0												Domain (Pfam):G-patch
204	Q9UTM2	Rsm22-cox11 tandem protein 1, mitochondrial	cox1101	qsrMNAERMvpr	612	617	0.52	-1	-1	0.225	0.425	72.738	0.474	G-GGG-		0.918210449	0.156178524	0.012389393	0.915923318	0.094951376	0.112798415	CtaG_Cox11|PF04442|588|739|0							topological domain:Mitochondrial intermembrane|592|753|0					Surface accessibility:47.38%;Topology:Mitochondrial intermembrane;Domain (Pfam):CtaG_Cox11
205	Q9UTR8	NURS complex subunit red1	red1	hnlWKSERMtip	698	703	0.211	-1	-1	0.223	0.451	82.87	0.442	HHHHHH		0.509879544	0.166884239	0.144091421	0.94341641	0.03956542	0.053955776													Surface accessibility:44.2%
206	Q9UU83	Protein pal1	pal1	flaPKTERVadp	38	43	0.761	-1	-1	0.351	0.719	57.958	0.886	------		0.690419045	0.240687856	0.082089413	0.895324103	0.115889478	0.071490871
207	Q9UUA0	Shuttling pre-60S factor C23B6.02c	SPCC23B6.02c	kaqAREERLdtk	84	89	0.555	-1	-1	0.09	0.572	87.843	0.569	HHHHHH		1	1	-1	1	1	-1	Alb1|PF09135|7|111|0												Domain (Pfam):Alb1
208	Q9UUE2	Protein csx2	csx2	vdpVHFERLkiq	8	13	0.348	-1	-1	0.355	0.455	64.855	0.39	----SE		0.015429317	0.364389874	0.061797994	0.268560748	0.273115216	0.172326621													Surface accessibility:38.98%
209	Q9UUF2	Probable methionine--tRNA ligase, cytoplasmic	rar1	sqhLMRERVpge	205	210	0.483	-1	0.634392026	0.103	0.48	92.035	0.496	B-----		0.991078938	0.055359618	0.047621416	0.995949622	0.050029626	0.063407983													Surface accessibility:49.63%
210	Q9Y7N9	PX domain-containing protein C1450.12	SPCC1450.12	qhvLRQERMrie	271	276	0.43	-1	-1	0.34	0.42	79.61	0.11	ETTHHH		0.001695458	0.264077615	0.591697044	0.005063614	0.296290441	0.546591025	PX|PF00787|196|306|0;PX|Q9Y7N9|171|310|0												Surface accessibility:10.95%;Domain (Pfam):PX
211	Q9Y7P1	ERO1-like protein 2	ero12	qeqLLKERMdaw	238	243	0.409	-1	0.751168224	0.357	0.406	68.797	0.309	HHHHHH		0.971520428	0.076553355	0.050289211	0.983310278	0.028278472	0.09436778	ERO1|PF04137|61|454|0		Other|||disulfide bond|Q9Y7P1|88|386|0;Other|||disulfide bond|Q9Y7P1|154|325|0										Surface accessibility:30.9%;Domain (Pfam):ERO1
212	Q9Y7U0	Uncharacterized protein C63.14	SPCC63.14	lssPPRERLddn	998	1003	0.832	-1	-1	0.473	0.826	56.158	0.928	------		1	1	-1	0.916368416	0.079707344	0.055903128
213	Q9Y7V1	Uncharacterized protein C645.12c	SPCC645.12c	lrkVKQERLgqk	11	16	0.48	-1	-1	0.377	0.743	73.435	0.651	HHHHHT		1	1	-1	1	1	-1
214	Q9Y7Z5	Tetra-spanning protein 1	tts1	vvkPLKERVlpv	10	15	0.133	-1	-1	0.172	0.546	87.888	0.484	-HHHHH		0.624957641	0.268046138	0.202659074	0.260683759	0.28800607	0.397689986	TMEM33_Pom33|PF03661|5|258|0												Surface accessibility:48.41%;Domain (Pfam):TMEM33_Pom33
