## Supplemental Table 4 for "AlphaFold-Multimer reveals diverse cyclin-CDK substrate docking interactions"

Strain	Genotype	Mating type	Source
PN6095	Cam1p:NucCDK -mScarlet-i:HygR inserted 1kb downstream of URA	h-	Lab stocks
PN6204	Cam1p:NucCDK(RxLxF/L::AxAxF/L) -mScarlet-i:HygR inserted 1kb downstream of URA	h-	This work
SW166	Cam1p:NucCDK(RxLxF/L::ERLxA) -mScarlet-i:HygR inserted 1kb downstream of URA	h-	This work
SW177	Cam1p:NucCDK(RxLxF/L::ERMxA) -mScarlet-i:HygR inserted 1kb downstream of URA	h-	This work
SW209	Cam1p:NucCDK(RxLxF/L::ERVxA) -mScarlet-i:HygR inserted 1kb downstream of URA	h-	This work
SW211	Cam1p:MCM2-MCM3(K39A, RxLxL/F::ERLxA)-mScarlet-i:HygR inserted 1kb downstream of URA_cdc13∆::ura4+_ura4-D18(?) pREP41::cdc13int:LEU2+_leu1-32(?)_ade6-_cig1∆::ura4+_cig2∆::cig2:NatR	h+	This work
SW213	Cam1p:MCM2-MCM3(K39A)-mScarlet-i:HygR inserted 1kb downstream of URA_cdc13∆::ura4+_ura4-D18(?) pREP41::cdc13int:LEU2+_leu1-32(?)_ade6-_cig1∆::ura4+_cig2∆::cig2:NatR	h+	This work
